# A central protein complex essential for Invasion in *Toxoplasma gondii*

**DOI:** 10.1101/2022.02.24.481622

**Authors:** Mirko Singer, Kathrin Simon, Ignasi Forné, Markus Meissner

## Abstract

Apicomplexa are obligate intracellular parasites. While most species are restricted to specific hosts and cell types, *Toxoplasma gondii* can invade every nucleated cell derived from warm-blooded animals. This broad host range suggests that this parasite can recognize multiple host cell ligands or structures, leading to the activation of a central protein complex, which should be conserved in all apicomplexans. During invasion, the unique secretory organelles (micronemes and rhoptries) are sequentially released and several micronemal proteins have been suggested to be required for host cell recognition and invasion. However, to date only few micronemal proteins have been demonstrated to be essential for invasion.

Cysteine Repeat Modular Proteins (CRMPs) are a family of apicomplexan specific proteins. In Toxoplasma gondii, two CRMPs are present in the genome. The Kringle domain containing protein (CRMPA) and the GCC2 GCC3 domain containing protein (CRMPB). Here we demonstrate that both proteins form a complex that contains additional micronemal proteins. Disruption of this complex results in a block of rhoptry secretion and parasites being unable to invade the host cell. In conclusion, this complex is a central invasion complex conserved in all apicomplexans.
