## Supplementary Table 2 for "A central protein complex essential for Invasion in *Toxoplasma gondii*"

### Sheet: Tabelle1
Sequence 5' - 3'	Oligo purpose
AAGTT GTTGGCCTTCATTCTGTCTTG G	Mic8 gRfor preATG
AAAAC CAAGACAGAATGAAGGCCAAC A	Mic8 gRrev preATG
TGGTCGCGGTATCTTTCGTTTCATGTCGTTCCTATAACTTCGTATAGCATACATTATACGAAGTTATGACAGAATGAAGGCCAATCGAATATGGTGTTTT	Mic8 direct homology preATG LoxP
TCATGTCGTTCCTATAACTTCGTATAG	Mic8 preATG LoxP genotyping for
GCACACAAATTGCATTCACATC	Mic8 preATG LoxP genotyping rev
GAGCCCCATTTATTTCATGG	Mic8 preATG LoxP seq for
AAGTT GTCTGTCTGATCAGTGCTTTC G	Mic8 gRNAfor internal
AAAAC GAAAGCACTGATCAGACAGAC A	Mic8 gRNArev internal
AGGACGGATACACACCTCAGTCAATTGGGTCAAAGTTGCAGTGTTTACCAATAACTTCGTATAGCATACATTATACGAAGTTATCGGAGTCAACCGACCAGACAGATTTCGATTCCAAGCATAAACCGGAAGACAACAAAGGTCGATATTCGAAAGGAACAATTGCATTGGTGGTTGTGGG	Mic8 direct homology internal LoxP
CAAAGGTGCATTCCTGAAG	Mic8 genotyping for internal
ACAAGCTGCGGAAAGATC	Mic8 genotyping rev
AAGTT GCAGCTAGTCTCGAGTTGTTC G	CRMPB gRNAfor before ATG
AAAAC GAACAACTCGAGACTAGCTGC A	CRMPB gRNArev before ATG
CAGCTGCTTCCTTGATCAGCTAGTCTCGAGTTGATAACTTCGTATAGCATACATTATACGAAGTTATTTCGGGTCACAGCTATCAATTGTATGGTTCTAC	CRMPB direct homology preATG LoxP
TCTCGAGTTGATAACTTCGTATAGC	CRMPB preATG LoxP genotyping for
AAGCGAGGAGCAAACTACTC	CRMPB preATG LoxP genotyping rev
GTTCTGTGTTTTGTCATTCCAGG	CRMPB preATG LoxP seq for
AAGTT GTCTCTAAGCTACTCCTGTTT G	CRMPB gRNAfor C-term
AAAAC AAACAGGAGTAGCTTAGAGAC A	CRMPB gRNArev C-term
TGCCTTTGGGGAAGAGACAATTGAAGAAGCCCGGGTCTCCGAAACAAGAAGCTAAAATTGGAAGTGGAGGA	CRMPB forward homology C-term
GGCCTTCACATGCGTTGACAAAACGATGAATCGTTCCCACTTTCTCTAAGCTACTCCTGATAACTTCGTATAATGTATGCTATACG	CRMPB reverse homology C-term
GCTCAAGCTCACCTCTCG	CRPMB genotyping for C-term
AATAGTGGCACATGTCCTGC	CRMPB genotyping rev C-term
AAGTT G TTGCGTAGACAATTGGCGAA G	CRMPB gRNAfor Intron
AAAAC TTCGCCAATTGTCTACGCAA C A	CRMPB gRNArev Intron
TCGTCAGGTCGTACGATTGCGTAGACAATTGGCATAACTTCGTATAGCATACATTATACGAAGTTATGAAAGGCTTCTCTTTCGCATGCCACGCTCGCCG	CRMPB direct homology intron LoxP
CAATTGGCATAACTTCGTATAG	CRMPB genotyping for LoxP Intron
GACACAAAGCAACGCGTAC	CRMPB genotyping rev LoxP Intron
CATAATAGGCTACTGGATCTG	CRMPB sequencing for LoxP Intron
AAGTT GCGCGTTACAGATGCGATCG G	CRMPB gRNAfor internal tag
AAAAC CGATCGCATCTGTAACGCGC A	CRMPB gRNArev internal tag
GGCAGCTTTTAACGGGCACAACAGGAGCAGTAAGCGCGTTACAGATGCGAGCTAAAATTGGAAGTGGAGGAC	CRMPB forward homology internal tag
ATGTCTGGAATTCGATCATATTGATGAACAGATGTATCGTTCGCCCGCGACTTGTACAGCTCGTCCATG	CRMPB reverse homology internal sYFP2
ATGTCTGGAATTCGATCATATTGATGAACAGATGTATCGTTCGCCCGCGATCCTAATCCAGGCTTGCC	CRMPB reverse homology internal SNAP
TTACTTGCCAGGATTGCATTG	CRMPB genotypingfor internal tag
ACAAGCACTGCACAGGTATC	CRMPB genotyping rev internal tag
AAGTT GTCCTGCTTACAGACCGTCGT G	CRMPA gRNAfor C-term
AAAACA CGACGGTCTGTAAGCAGGAC A	CRMPA gRNArev C-term
CGAGTTTGGTTATTCGAGTAGCAAAGGGAACTACGAGGCGGCTCCCGACGACGGACTCGCTAAAATTGGAAGTGGAGGA	CRMPA forward homology C-term
TGGAACTTTCGGAAGTGAAACTCTCCGGGCGATTCCTGCTTACAGACCGTATAACTTCGTATAATGTATGCTATACG	CRMPA reverse homology C-term
CGCTCCTCTCCCGGAAGG	CRPMA genotyping for C-term
GTCACTCGAGTTTCACAACAAAGC	CRMPA genotyping rev C-term
AAGTT GAGCTCTTCGGCCTCACGGC G	CRMPA gRNAfor Intron
AAAAC GCCGTGAGGCCGAAGAGCTC A	CRMPA gRNArev Intron
TTCCGGCCGCCGCGTGGCTGAGAAAAACCTGCCATAACTTCGTATAGCATACATTATACGAAGTTATGTGAGGCCGAAGAGCTCAGCGTCCAGGACGCCT	CRMPA direct homology intron LoxP
AAAAACCTGCCATAACTTCGTATAGC	CRMPA genotyping for LoxP Intron
CCGTCATCTTCTTGATTATCCAC	CRMPA genotyping rev LoxP Intron
TGCACCAACCAGTAGATACC	CRMPA sequencing for LoxP Intron
AAGTT GCGGCTTGCTCGAGGAAGCAG G	CRMPA gRNAfor internal tag
AAAAC CTGCTTCCTCGAGCAAGCCGC A	CRMPA gRNArev internal tag
TCACACTTGTCCCATAGGGGCATTTTGCGGAGGCGGCTTGCTCGAGGAAGGCGGATCAGCTAAAATTGGAAGTGGAGGAC	CRMPA forward homology internal tag
TGCAGACGTGATGCCTGTGAAACTCGAGTCTTCTCGCAGCTTCGCCTCTGCTCCTGAACCGGAAATCTCCAGAGTAGAC	CRMPA reverse homology internal Halo
TTCTCGTTTCCAGGCAAGTG	CRMPA genotypingfor internal tag
GAGAATGTGTTGGTGTATCCG	CRMPA genotyping rev internal tag
AAGTT GCTGGACACGTCCACCCAAG G	Mic15 gRNAfor C-term
AAAAC CTTGGGTGGACGTGTCCAGC A	Mic15 gRNArev C-term
GCACACTTCGGAAAGAAATGAAGGGAAACCAGGTGTGGGACAAGACGGTAGCTAAAATTGGAAGTGGAGG	Mic15 forward homology C-term
GTTCCGCGATACCGAATCGACGTGTGTGTGGTTGCTGGACACGTCCACCCATAACTTCGTATAATGTATGCTATACG	Mic15 reverse homology C-term
AGCTTGAAGTTACGGGATTCC	Mic15 genotyping for C-term
TTCACAGGACGAGAACGTTG	Mic15 genotyping rev C-term
AAGTT GCAACAGATACGTTCATTTAC G	Mic15 gRNAfor Intron
AAAAC GTAAATGAACGTATCTGTTGC A	Mic15 gRNArev Intron
AAGACACTAGAACGCTCAACAGATACGTTCATTATAACTTCGTATAGCATACATTATACGAAGTTATTACAGGACTACACAACAGTATATATCATTATAT	Mic15 direct homology intron LoxP
TACGTTCATTATAACTTCGTATAGC	Mic15 genotyping for LoxP Intron
CACACCTACGTATGTAGACG	Mic15 genotyping rev LoxP Intron
GCCACAAGACTGCGCTTTGC	Mic15 sequencing for LoxP Intron
AAGTT GCCGTGACACCCGAATCCTTT G	TSP1 gRNAfor C-term
AAAAC AAAGGATTCGGGTGTCACGGCA	TSP1 gRNArev C-term
TCAACAAGGCGGCCCGGACAGCCGCCGTCAGTGCCGTGACACCCGAATCCTTCGGAAGTATGGCTAAAATTGGAAGTGGAGG	TSP1 forward homology C-term
GACAAATCTTACAGAGAAAAACAAAAAGTGAGCGCTTACATGGACCCAAAATAACTTCGTATAATGTATGCTATACG	TSP1 reverse homology C-term
TCGTCTTGTCGGCAGTGG	TSP1 genotyping for C-term
AAACCGTAAGCCAGCTCAG	TSP1 genotyping rev C-term
AAGTT GAAGAAGAACGGAAAATCTC G	TSP1 gRNAfor before ATG
AAAAC GAGATTTTCCGTTCTTCTTC A	TSP1 gRNArev before ATG
GCTCGCTCGCTTTCATTTGTCTGTACACCTGAGATAACTTCGTATAGCATACATTATACGAAGTTATATTTTCCGTTCTTCTTCATGATGCCGGCGACTC	TSP1 direct homology preATG LoxP
ACCTGAGATAACTTCGTATAGC	TSP1 preATG LoxP genotyping for
AGGAAGGAGACGCTGGAC	TSP1 preATG LoxP genotyping rev
CTTGGTGCTCACACCTGAG	TSP1 preATG LoxP seq for
AAGTT G TCTCCTTCACTGACTTGCTG G	TGGT1_247000 gRNAfor C-term
AAAAC CAGCAAGTCAGTGAAGGAGA CA	TGGT1_247000 gRNArev C-term
CAGAACCCGGATACTGGGGCGTACAACATTTCCTTCCAGCAAAATGCACAACCACCAGCAGGTGCAGCTGCCTCGCAAGCTAAAATTGGAAGTGGAGG	TGGT1_247000 forward homology C-term
GTCTTTTCACGAGTTTCCCCGCTTTCTGCGCATTCTCCTTCACTGACTTGATAACTTCGTATAATGTATGCTATACG	TGGT1_247000 reverse homology C-term
GCAAAGTCGGTCTTTCTCTC	TGGT1_247000 genotyping for C-term
CTCATGGCTCATGCAGTTCG	TGGT1_247000 genotyping rev C-term
AAGTT GCGTCACAAATCGAACAGCCAG	TGGT1_247000 gRNAfor before ATG
AAAAC TGGCTGTTCGATTTGTGACGCA	TGGT1_247000 gRNArev before ATG
CTTCTTCGATTCCGCCCGTCACAAATCGAACAGATAACTTCGTATAGCATACATTATACGAAGTTATCCACGGGTGACTGGCGAAGATGGTTTTCCTCAT	TGGT1_247000 direct homology preATG LoxP
TCGAACAGATAACTTCGTATAGC	TGGT1_247000 preATG LoxP genotyping for
AAGATGGTGTGCAGCTGAC	TGGT1_247000 preATG LoxP genotyping rev
CCTCTTTGTGCGCATTCTG	TGGT1_247000 preATG LoxP seq for
AAGTT GCATGTGATGATTGTGAAAAG G	TGGT1_285500 gRNAfor C-term
AAAAC CTTTTCACAATCATCACATGC A	TGGT1_285500 gRNArev C-term
AGAACTCGGGGAAGCAGCCGAGAGTGTTCGAGAGTGCCTTGCGACGCATGGCTAAAATTGGAAGTGGAGG	TGGT1_285500 forward homology C-term
AGAAAGGCGAATGCTCCTGTGGCCTTGAGAAGGTGCTCGATCGTCCTCTTATAACTTCGTATAATGTATGCTATACG	TGGT1_285500 reverse homology C-term
ATGCATGCGGAGACAAGATG	TGGT1_285500 genotyping for C-term
CTGTAAACGTGGTTGCTTCC	TGGT1_285500 genotyping rev C-term
AAGTT GTTCTGGATAGCCCATTCGCG G	TGGT1_285500 gRNAfor before ATG
AAAAC CGCGAATGGGCTATCCAGAAC A	TGGT1_285500 gRNArev before ATG
TTTCTTTCCGCGTTTCGTTGTGTTTTGCCGCGCATAACTTCGTATAGCATACATTATACGAAGTTATGAATGGGCTATCCAGAATGGCTTCTTGGCTGTC	TGGT1_285500 direct homology preATG LoxP
GTTTTGCCGCGCATAACTTC	TGGT1_285500 preATG LoxP genotyping for
GATCCTGGTTCTGGACAACG	TGGT1_285500 preATG LoxP genotyping rev
GGGCATCTTGATACGCTTTC	TGGT1_285500 preATG LoxP seq for
